# Identification of distinct pathological signatures induced by patient-derived α-synuclein structures in non-human primates

**DOI:** 10.1101/825216

**Authors:** M. Bourdenx, A. Nioche, S. Dovero, M.-L. Arotcarena, S. Camus, G. Porras, M.-L. Thiolat, N. P. Rougier, A. Prigent, P. Aubert, S. Bohic, C. Sandt, F. Laferrière, E. Doudnikoff, N. Kruse, B. Mollenhauer, S. Novello, M. Morari, T. Leste-Lasserre, I. Trigo Damas, M. Goillandeau, C. Perier, C. Estrada, N. Garcia-Carrillo, A. Recasens, N. N. Vaikath, O. M. A. El-Agnaf, M. Trinidad Herrero, P. Derkinderen, M. Vila, J. A. Obeso, B. Dehay, E. Bezard

## Abstract

Dopaminergic neuronal cell death, associated with intracellular α-synuclein (α-syn)-rich protein aggregates (termed ‘Lewy bodies’), is a well-established characteristic of Parkinson’s disease. Much evidence, accumulated from multiple experimental models has suggested that α-syn plays a role in PD pathogenesis, not only as a trigger of pathology but also as a mediator of disease progression through pathological spreading. Here we have used a machine learning-based approach to identify unique signatures of neurodegeneration in monkeys induced by distinct α-syn pathogenic structures derived from PD patients. Unexpectedly, our results show that, in non-human primates, a small amount of singular α-syn aggregates is as toxic as larger amyloid fibrils present in the LBs, thus reinforcing the need for preclinical research in this species. Furthermore, our results provide evidence supporting the true multifactorial nature of PD as multiple causes can induce similar outcome regarding dopaminergic neurodegeneration.
