## Supplementary material for "Identification of distinct pathological signatures induced by patient-derived α-synuclein structures in non-human primates": Supplemantal Table 1

### Sheet: Feuil1
Variable Name	Method for measurement	Explanation of the mesure	Units	Brain structure or tissue (if applicable)
actim	Behavior	Actimetry counts	number of beam breaks
bm.blood	ELISA	⍺-synuclein	pg/ml	Blood
bm.csf	ELISA	⍺-synuclein	pg/ml	Cerebrospinal fluid
bm.plasma	ELISA	⍺-synuclein	pg/ml	Plasma
bm.serum	ELISA	⍺-synuclein	pg/ml	Serum
db.syn.cd	Dotblot	⍺-synuclein	densitometric units	caudate
db.syn.putc	Dotblot	⍺-synuclein	densitometric units	Putamen - caudal
db.syn.putc.ultra.p2	Dotblot	⍺-synuclein	densitometric units	Putamen - caudal
db.syn.putc.ultra.s1	Dotblot	⍺-synuclein	densitometric units	Putamen - caudal
db.syn.putc.ultra.s2	Dotblot	⍺-synuclein	densitometric units	Putamen - caudal
db.syn.putr	Dotblot	⍺-synuclein	densitometric units	Putamen - rostral
db.syn.sn	Dotblot	⍺-synuclein	densitometric units	SNpc
db.synAGG.cd	Dotblot	⍺-synuclein	densitometric units	Caudate nucleus
db.synAGG.putc	Dotblot	⍺-synuclein	densitometric units	Putamen - caudal
db.synAGG.putc.ultra.p2	Dotblot	⍺-synuclein	densitometric units	Putamen - caudal
db.synAGG.putc.ultra.s2	Dotblot	⍺-synuclein	densitometric units	Putamen - caudal
db.synAGG.putr	Dotblot	⍺-synuclein	densitometric units	Putamen - rostral
db.synAGG.sn	Dotblot	⍺-synuclein	densitometric units	SNpc
db.synO1.cd	Dotblot	Oligomeric ⍺-synuclein	densitometric units	Caudate nucleus
db.synO1.putc	Dotblot	Oligomeric ⍺-synuclein	densitometric units	Putamen - caudal
db.synO1.putr	Dotblot	Oligomeric ⍺-synuclein	densitometric units	Putamen - rostral
db.synO1.sn	Dotblot	Oligomeric ⍺-synuclein	densitometric units	SNpc
h.gfap.ctx.er	Histology	GFAP	% of staining per region	Entorhinal Cortex
h.gfap.put.vl	Histology	GFAP	% of staining per region	Putamen - ventrolateral quadrant
h.gfap.put.vm	Histology	GFAP	% of staining per region	Putamen - ventrolateral quadrant
h.gfap.wm	Histology	GFAP	% of staining per region	White Matter
h.iba1.ctx.er	Histology	Iba1 - Fractal dimension	Fractal dimension (Db)	Entorhinal Cortex
h.iba1.put	Histology	Iba1 - Fractal dimension	Fractal dimension (Db)	Putamen
h.psyn.amg.ant	Histology	pS129 ⍺-synuclein	% of staining per region	Amygdala
h.psyn.cd	Histology	pS129 ⍺-synuclein	% of staining per region	Caudate nucleus - Head
h.psyn.cd.h.ant	Histology	pS129 ⍺-synuclein	% of staining per region	Caudate nucleus - Head
h.psyn.cd.t.ant	Histology	pS129 ⍺-synuclein	% of staining per region	Caudate nucleus - Tail
h.psyn.cgen	Histology	pS129 ⍺-synuclein	% of staining per region	Lateral Geniculate nucleus
h.psyn.cltm	Histology	pS129 ⍺-synuclein	% of staining per region	Claustrum
h.psyn.cltm.ant	Histology	pS129 ⍺-synuclein	% of staining per region	Claustrum
h.psyn.corcal	Histology	pS129 ⍺-synuclein	% of staining per region	Corpus Callosum
h.psyn.corcal.ant	Histology	pS129 ⍺-synuclein	% of staining per region	Corpus Callosum
h.psyn.ctx.cg	Histology	pS129 ⍺-synuclein	% of staining per region	Cingulate cortex - Posterior part
h.psyn.ctx.cg.ant	Histology	pS129 ⍺-synuclein	% of staining per region	Cingulate cortex
h.psyn.ctx.ent	Histology	pS129 ⍺-synuclein	% of staining per region	Entorhinal Cortex
h.psyn.ctx.er.ant	Histology	pS129 ⍺-synuclein	% of staining per region	Entorhinal Cortex
h.psyn.ctx.ins.ant	Histology	pS129 ⍺-synuclein	% of staining per region	Insular Cortex
h.psyn.ctx.m.ant	Histology	pS129 ⍺-synuclein	% of staining per region	Motor Cortex
h.psyn.ctx.phipp	Histology	pS129 ⍺-synuclein	% of staining per region	Parahippocampal cortex
h.psyn.ctx.retins	Histology	pS129 ⍺-synuclein	% of staining per region	Retro Insular cortex
h.psyn.ctx.sm	Histology	pS129 ⍺-synuclein	% of staining per region	Somatosensory cortex
h.psyn.ctx.sma.ant	Histology	pS129 ⍺-synuclein	% of staining per region	Supplementary Motor Area
h.psyn.ctx.temp.ant	Histology	pS129 ⍺-synuclein	% of staining per region	Temporal Cortex
h.psyn.frx	Histology	pS129 ⍺-synuclein	% of staining per region	Fornix
h.psyn.gpe.ant	Histology	pS129 ⍺-synuclein	% of staining per region	Globus Pallidus externus
h.psyn.gpi.ant	Histology	pS129 ⍺-synuclein	% of staining per region	Globus Pallidus internus
h.psyn.hipp	Histology	pS129 ⍺-synuclein	% of staining per region	Hippocampus
h.psyn.ldn	Histology	pS129 ⍺-synuclein	% of staining per region	Lateral Dorsal Nucleus
h.psyn.nr	Histology	pS129 ⍺-synuclein	% of staining per region	Red Nucleus
h.psyn.put	Histology	pS129 ⍺-synuclein	% of staining per region	Putamen
h.psyn.put.dl.ant	Histology	pS129 ⍺-synuclein	% of staining per region	Putamen - dorsolateral quadrant
h.psyn.put.dm.ant	Histology	pS129 ⍺-synuclein	% of staining per region	Putamen - dorsomedial quadrant
h.psyn.put.vl.ant	Histology	pS129 ⍺-synuclein	% of staining per region	Putamen - ventrolateral quadrant
h.psyn.put.vm.ant	Histology	pS129 ⍺-synuclein	% of staining per region	Putamen - ventromedial quadrant
h.psyn.sn	Histology	pS129 ⍺-synuclein	% of staining per region	SNpc
h.psyn.stn	Histology	pS129 ⍺-synuclein	% of staining per region	Subthalamic nucleus
h.psyn.vta	Histology	pS129 ⍺-synuclein	% of staining per region	Ventral Tegmental Area
h.psyn.wm	Histology	pS129 ⍺-synuclein	% of staining per region	White Matter
h.psyn.wm.ant	Histology	pS129 ⍺-synuclein	% of staining per region	White Matter
h.syn.amg.ant	Histology	⍺-synuclein	mean gray value	Amygdala
h.syn.cd.h.ant	Histology	⍺-synuclein	mean gray value	Caudate head
h.syn.cd.h.post	Histology	⍺-synuclein	mean gray value	Caudate nucleus - Head
h.syn.cd.t.ant	Histology	⍺-synuclein	mean gray value	Caudate tail
h.syn.cgen	Histology	⍺-synuclein	mean gray value	Lateral Geniculate nucleus
h.syn.cltm	Histology	⍺-synuclein	mean gray value	Claustrum
h.syn.cltm.ant	Histology	⍺-synuclein	mean gray value	Claustrum
h.syn.corcal	Histology	⍺-synuclein	mean gray value	Corpus Callosum
h.syn.corcal.ant	Histology	⍺-synuclein	mean gray value	Corpus Callosum
h.syn.ctx.cg.ant	Histology	⍺-synuclein	mean gray value	Cingulate cortex
h.syn.ctx.ent	Histology	⍺-synuclein	mean gray value	Entorhinal Cortex
h.syn.ctx.er.ant	Histology	⍺-synuclein	mean gray value	Entorhinal Cortex
h.syn.ctx.ins.ant	Histology	⍺-synuclein	mean gray value	Insular Cortex
h.syn.ctx.m.ant	Histology	⍺-synuclein	mean gray value	Motor Cortex
h.syn.ctx.pcing	Histology	⍺-synuclein	mean gray value	Posterior Cingulate cortex
h.syn.ctx.phipp	Histology	⍺-synuclein	mean gray value	Parahippocampal cortex
h.syn.ctx.sm	Histology	⍺-synuclein	mean gray value	Sensorimotor cortex
h.syn.ctx.sma.ant	Histology	⍺-synuclein	mean gray value	Supplementary Motor Area
h.syn.ctx.StT.ant	Histology	⍺-synuclein	mean gray value	Nucleus of Stria Terminalis
h.syn.ctx.temp.ant	Histology	⍺-synuclein	mean gray value	Temporal Cortex
h.syn.frx	Histology	⍺-synuclein	mean gray value	Fornix
h.syn.gpe.ant	Histology	⍺-synuclein	mean gray value	Globus Pallidus externus
h.syn.gpi.ant	Histology	⍺-synuclein	mean gray value	Globus Pallidus internus
h.syn.hipp	Histology	⍺-synuclein	mean gray value	Hippocampus
h.syn.ldn	Histology	⍺-synuclein	mean gray value	Lateral Dorsal Nucleus
h.syn.nr.post	Histology	⍺-synuclein	mean gray value	Red Nucleus
h.syn.pn	Histology	⍺-synuclein	mean gray value	Pontin nuclei
h.syn.put.dl	Histology	⍺-synuclein	mean gray value	Putamen - dorsolateral quadrant
h.syn.put.dm	Histology	⍺-synuclein	mean gray value	Putamen - dorsomedial quadrant
h.syn.put.post	Histology	⍺-synuclein	mean gray value	Putamen
h.syn.put.vl	Histology	⍺-synuclein	mean gray value	Putamen - ventrolateral quadrant
h.syn.put.vm	Histology	⍺-synuclein	mean gray value	Putamen - ventromedial quadrant
h.syn.rins	Histology	⍺-synuclein	mean gray value	Retro Insular cortex
h.syn.rt	Histology	⍺-synuclein	mean gray value	Thalamic Reticular Nucleus
h.syn.rt.ant	Histology	⍺-synuclein	mean gray value	Thalamic Reticular Nucleus
h.syn.sn	Histology	⍺-synuclein	mean gray value	SNpc
h.syn.sn.cellcount	Histology	⍺-synuclein	mean gray value	SNpc
h.syn.sn.density	Histology	⍺-synuclein	mean gray value	SNpc
h.syn.stn.post	Histology	⍺-synuclein	mean gray value	Subthalamic nucleus
h.syn.vta	Histology	⍺-synuclein	mean gray value	Ventral Tegmental Area
h.syn.wm.ant	Histology	⍺-synuclein	mean gray value	White Matter
h.syn.wm.post	Histology	⍺-synuclein	mean gray value	White Matter
hplc.gaba.gpi	HPLC	GABA	nM	Globus Pallidus internus
hplc.glu.gpi	HPLC	Glutamate	nM	Globus Pallidus internus
qpcr.syn.put	qPCR	⍺-synuclein	Fold change	Putamen
qpcr.syn.sn	qPCR	⍺-synuclein	Fold change	SNpc
s.ca.sn	Synchrotron X-ray fluorescence	Calcium	µg/g dry weight	SNpc
s.cu.sn	Synchrotron X-ray fluorescence	Copper	µg/g dry weight	SNpc
s.fe.sn	Synchrotron X-ray fluorescence	Iron	µg/g dry weight	SNpc
s.mn.sn	Synchrotron X-ray fluorescence	Manganism	µg/g dry weight	SNpc
s.s.sn	Synchrotron X-ray fluorescence	Sulfur	µg/g dry weight	SNpc
s.zn.sn	Synchrotron X-ray fluorescence	Zinc	µg/g dry weight	SNpc
ss.corr	Behavior - scan sampling	Location in the corridor	% of time dedicated to the behavior
ss.enf	Behavior - scan sampling	Body oriented toward a closed environment (wall, plain surface)	% of time dedicated to the behavior
ss.eno	Behavior - scan sampling	Body orientated toward a open environment	% of time dedicated to the behavior
ss.ext	Behavior - scan sampling	Body oriented toward exterior (body facing the wire mesh, toward the outside of the cage)	% of time dedicated to the behavior
ss.four.leg	Behavior - scan sampling	On four legs	% of time dedicated to the behavior
ss.inac	Behavior - scan sampling	Inactivity	% of time dedicated to the behavior
ss.invest	Behavior - scan sampling	Investigation (cage, objects)	% of time dedicated to the behavior
ss.loc	Behavior - scan sampling	Locomotion	% of time dedicated to the behavior
ss.lying.down	Behavior - scan sampling	Lyind down	% of time dedicated to the behavior
ss.slump	Behavior - scan sampling	Slumped	% of time dedicated to the behavior
ss.soc	Behavior - scan sampling	Body oriented toward a peer (<1 meter)	% of time dedicated to the behavior
ss.soc.beh	Behavior - scan sampling	Social behavior	% of time dedicated to the behavior
ss.sol	Behavior - scan sampling	Location on the ground	% of time dedicated to the behavior
wb.gfap.sn	Western Blot	GFAP	Fold change (to controls)	SNpc
wb.lamp2.putc	Western Blot	LAMP2	Fold change (to controls)	Putamen - caudal
wb.lamp2.sn	Western Blot	LAMP2	Fold change (to controls)	SNpc
wb.lc3.putc	Western Blot	LC3B-II	Fold change (to controls)	Putamen - caudal
wb.lc3.sn	Western Blot	LC3B-II	Fold change (to controls)	SNpc
wb.LVIsyn.putc.ultra.p2	Western Blot	⍺-synuclein	Fold change (to controls)	Putamen - caudal
wb.LVIsyn.putc.ultra.s1	Western Blot	⍺-synuclein	Fold change (to controls)	Putamen - caudal
wb.LVIsyn.putc.ultra.s2	Western Blot	⍺-synuclein	Fold change (to controls)	Putamen - caudal
wb.p62.putc	Western Blot	p62/SQSTM1	Fold change (to controls)	Putamen - caudal
wb.p62.sn	Western Blot	p62/SQSTM1	Fold change (to controls)	SNpc
wb.syn.cd	Western Blot	⍺-synuclein	Fold change (to controls)	Caudate nucleus
wb.syn.put	Western Blot	⍺-synuclein	Fold change (to controls)	Putamen - rostral
wb.syn.putc	Western Blot	⍺-synuclein	Fold change (to controls)	Putamen - caudal
wb.syn.putc.ultra.p2	Western Blot	⍺-synuclein	Fold change (to controls)	Putamen - caudal
wb.syn.putc.ultra.s1	Western Blot	⍺-synuclein	Fold change (to controls)	Putamen - caudal
wb.syn.putc.ultra.s2	Western Blot	⍺-synuclein	Fold change (to controls)	Putamen - caudal
wb.syn.sn	Western Blot	⍺-synuclein	Fold change (to controls)	SNpc
wb.synHMW.putc	Western Blot	⍺-synuclein	Fold change (to controls)	Putamen - caudal
wb.synHMW.putc.ultra.p2	Western Blot	⍺-synuclein	Fold change (to controls)	Putamen - caudal
wb.synHMW.putc.ultra.s1	Western Blot	⍺-synuclein	Fold change (to controls)	Putamen - caudal
wb.synHMW.putc.ultra.s2	Western Blot	⍺-synuclein	Fold change (to controls)	Putamen - caudal
wb.synHMW.sn	Western Blot	⍺-synuclein	Fold change (to controls)	SNpc
wb.synHMW.syntotal.putc.ultra.p2	Western Blot	⍺-synuclein	Fold change (to controls)	Putamen - caudal
wb.synHMW.syntotal.putc.ultra.s1	Western Blot	⍺-synuclein	Fold change (to controls)	Putamen - caudal
wb.synHMW.syntotal.putc.ultra.s2	Western Blot	⍺-synuclein	Fold change (to controls)	Putamen - caudal
wb.syntot.putc.ultra.p2	Western Blot	⍺-synuclein	Fold change (to controls)	Putamen - caudal
wb.syntot.putc.ultra.s1	Western Blot	⍺-synuclein	Fold change (to controls)	Putamen - caudal
wb.syntot.putc.ultra.s2	Western Blot	⍺-synuclein	Fold change (to controls)	Putamen - caudal
wb.ub.putc	Western Blot	Ubiquitin	Fold change (to controls)	Putamen - caudal
wb.ub.sn	Western Blot	Ubiquitin	Fold change (to controls)	SNpc
wb.ubn.putc	Western Blot	Ubiquitin	Fold change (to controls)	Putamen - caudal
wb.ubn.sn	Western Blot	Ubiquitin	Fold change (to controls)	SNpc
wb.ubtot.putc	Western Blot	Ubiquitin	Fold change (to controls)	Putamen - caudal
wb.ubtot.sn	Western Blot	Ubiquitin	Fold change (to controls)	SNpc
